# Genome-wide mapping of Cas9-induced sister chromatid exchange across single and over 200 genomic targets

**DOI:** 10.64898/2026.05.13.724813

**Authors:** Peter Chovanec, Shiyang He, Yi Yin

## Abstract

CRISPR/Cas9-induced DNA double-strand breaks (DSBs) are widely used for genome engineering, yet their capacity to provoke sister chromatid exchange (SCE) and associated genome instability remains incompletely understood, in part because exchanges between identical sister chromatids leave no sequence change and are invisible to conventional whole-genome sequencing. Using sci-L3-Strand-seq, a scalable single-cell template-strand sequencing platform for genome-wide SCE mapping, we quantified strand-switch events following targeted Cas9 cleavage. Cas9 targeting of a unique genomic locus led to strong local enrichment of SCE at the break site, reaching up to 41% in the same cell cycle and 17% in the subsequent division, indicating that DSB repair frequently engages non-local inter-sister repair. Extending the assay to 237 repetitive Alu targets using one Alu-specific sgRNA revealed mild and marginally statistically significant enrichment of on-target SCE across wild-type Cas9 and nickase variants (D10A and H840A). However, restricting analysis to a subset of cells with elevated SCE burden (>8 SCEs per cell) uncovered significant enrichment at programmed cut sites, suggesting that recombination at repetitive loci is conditionally engaged in highly recombinogenic cells. Reciprocal daughter-cell pair analysis further revealed large-scale structural alterations on chromosomes with induced SCEs and at SCE junctions, indicating that Cas9-induced SCEs do not universally reflect error-free homologous recombination. Disruption of DNA repair genes at the cut site, including LIG3, LIG4, XRCC1, and XRCC4, did not measurably alter SCE frequency per cell, consistent with delayed functional loss following editing and, in the case of essential genes such as LIG3, selection against disruptive alleles. Together, these findings demonstrate that Cas9-induced DSBs are potent local triggers of SCE at unique loci, while at repetitive regions SCE is more context-dependent and can be associated with structural alterations, highlighting the influence of lesion type and genomic context on recombination outcomes during genome editing.
