## Supplemental Tables for "Genome-wide mapping of Cas9-induced sister chromatid exchange across single and over 200 genomic targets"

### Sheet: Tab.S1
sample1	sample2	median_sample1	median_sample2	mean_sample1	mean_sample2	pvalue
BJ_Cas9_RNP_Lig4_24wsBrdU	BJ_Cas9_RNP_237cuts_24hrs_16hrs	3	3	2.886	3.392	0.00206574
BJ_Cas9_RNP_Lig4_24wsBrdU	BJ_Cas9_RNP_Xrcc4_24hrs	3	3	2.886	3.642	7.50092e-05
BJ_Cas9_RNP_Lig4_24wsBrdU	BJ_Cas9_RNP_Xrcc4_24wsBrdU	3	4	2.886	4.104	1.23891e-10
BJ_Cas9_RNP_Lig4_24wsBrdU	BJ_Cas9_RNP_237cuts_24ws_40hrs_BrdU	3	4	2.886	4.709	1.33598e-25
BJ_Cas9_RNP_Lig3_24wsBrdU	BJ_Cas9_RNP_Lig4_24wsBrdU	3	3	3.231	2.886	0.14464
BJ_Cas9_RNP_Lig3_24wsBrdU	BJ_Cas9_RNP_Lig4_24hrs	3	3	3.231	3.264	0.860129
BJ_Cas9_RNP_Lig3_24wsBrdU	BJ_Cas9_RNP_237cuts_24hrs_16hrs	3	3	3.231	3.392	0.327621
BJ_Cas9_RNP_Lig3_24wsBrdU	BJ_Cas9_RNP_Xrcc1_24hrs	3	3	3.231	3.456	0.393975
BJ_Cas9_RNP_Lig3_24wsBrdU	BJ_Cas9_RNP_Xrcc1_24wsBrdU	3	3	3.231	3.509	0.174982
BJ_Cas9_RNP_Lig3_24wsBrdU	BJ_Cas9_RNP_Xrcc4_24hrs	3	3	3.231	3.642	0.0486805
BJ_Cas9_RNP_Lig3_24wsBrdU	BJ_Cas9_RNP_Xrcc4_24wsBrdU	3	4	3.231	4.104	0.00018715
BJ_Cas9_RNP_Lig3_24wsBrdU	BJ_Cas9_RNP_237cuts_24ws_40hrs_BrdU	3	4	3.231	4.709	3.51767e-10
BJ_Cas9_RNP_Lig4_24hrs	BJ_Cas9_RNP_Lig4_24wsBrdU	3	3	3.264	2.886	0.09033
BJ_Cas9_RNP_Lig4_24hrs	BJ_Cas9_RNP_237cuts_24hrs_16hrs	3	3	3.264	3.392	0.514774
BJ_Cas9_RNP_Lig4_24hrs	BJ_Cas9_RNP_Xrcc4_24hrs	3	3	3.264	3.642	0.0990646
BJ_Cas9_RNP_Lig4_24hrs	BJ_Cas9_RNP_Xrcc4_24wsBrdU	3	4	3.264	4.104	0.000617492
BJ_Cas9_RNP_Lig4_24hrs	BJ_Cas9_RNP_237cuts_24ws_40hrs_BrdU	3	4	3.264	4.709	5.94258e-09
BJ_Cas9_RNP_237cuts_24hrs_16hrs	BJ_Cas9_RNP_237cuts_24ws_40hrs_BrdU	3	4	3.392	4.709	1.30776e-13
BJ_Cas9_RNP_Xrcc1_24hrs	BJ_Cas9_RNP_Lig4_24wsBrdU	3	3	3.456	2.886	0.0460459
BJ_Cas9_RNP_Xrcc1_24hrs	BJ_Cas9_RNP_Lig4_24hrs	3	3	3.456	3.264	0.456276
BJ_Cas9_RNP_Xrcc1_24hrs	BJ_Cas9_RNP_237cuts_24hrs_16hrs	3	3	3.456	3.392	0.70635
BJ_Cas9_RNP_Xrcc1_24hrs	BJ_Cas9_RNP_Xrcc1_24wsBrdU	3	3	3.456	3.509	0.949924
BJ_Cas9_RNP_Xrcc1_24hrs	BJ_Cas9_RNP_Xrcc4_24hrs	3	3	3.456	3.642	0.678257
BJ_Cas9_RNP_Xrcc1_24hrs	BJ_Cas9_RNP_Xrcc4_24wsBrdU	3	4	3.456	4.104	0.102847
BJ_Cas9_RNP_Xrcc1_24hrs	BJ_Cas9_RNP_237cuts_24ws_40hrs_BrdU	3	4	3.456	4.709	0.00266491
BJ_Cas9_RNP_Xrcc1_24wsBrdU	BJ_Cas9_RNP_Lig4_24wsBrdU	3	3	3.509	2.886	0.000389355
BJ_Cas9_RNP_Xrcc1_24wsBrdU	BJ_Cas9_RNP_Lig4_24hrs	3	3	3.509	3.264	0.296028
BJ_Cas9_RNP_Xrcc1_24wsBrdU	BJ_Cas9_RNP_237cuts_24hrs_16hrs	3	3	3.509	3.392	0.668343
BJ_Cas9_RNP_Xrcc1_24wsBrdU	BJ_Cas9_RNP_Xrcc4_24hrs	3	3	3.509	3.642	0.286565
BJ_Cas9_RNP_Xrcc1_24wsBrdU	BJ_Cas9_RNP_Xrcc4_24wsBrdU	3	4	3.509	4.104	0.00108334
BJ_Cas9_RNP_Xrcc1_24wsBrdU	BJ_Cas9_RNP_237cuts_24ws_40hrs_BrdU	3	4	3.509	4.709	5.458e-14
BJ_Cas9_RNP_Xrcc4_24hrs	BJ_Cas9_RNP_237cuts_24hrs_16hrs	3	3	3.642	3.392	0.153649
BJ_Cas9_RNP_Xrcc4_24hrs	BJ_Cas9_RNP_Xrcc4_24wsBrdU	3	4	3.642	4.104	0.109434
BJ_Cas9_RNP_Xrcc4_24hrs	BJ_Cas9_RNP_237cuts_24ws_40hrs_BrdU	3	4	3.642	4.709	6.06295e-05
BJ_Cas9_RNP_Lig3_24hrs	BJ_Cas9_RNP_Lig4_24wsBrdU	3	3	3.697	2.886	0.0179258
BJ_Cas9_RNP_Lig3_24hrs	BJ_Cas9_RNP_Lig3_24wsBrdU	3	3	3.697	3.231	0.254822
BJ_Cas9_RNP_Lig3_24hrs	BJ_Cas9_RNP_Lig4_24hrs	3	3	3.697	3.264	0.334448
BJ_Cas9_RNP_Lig3_24hrs	BJ_Cas9_RNP_237cuts_24hrs_16hrs	3	3	3.697	3.392	0.611871
BJ_Cas9_RNP_Lig3_24hrs	BJ_Cas9_RNP_Xrcc1_24hrs	3	3	3.697	3.456	0.845212
BJ_Cas9_RNP_Lig3_24hrs	BJ_Cas9_RNP_Xrcc1_24wsBrdU	3	3	3.697	3.509	0.799572
BJ_Cas9_RNP_Lig3_24hrs	BJ_Cas9_RNP_Xrcc4_24hrs	3	3	3.697	3.642	0.646521
BJ_Cas9_RNP_Lig3_24hrs	BJ_Cas9_RNP_Xrcc4_24wsBrdU	3	4	3.697	4.104	0.111154
BJ_Cas9_RNP_Lig3_24hrs	BJ_Cas9_RNP_237cuts_24ws_40hrs_BrdU	3	4	3.697	4.709	0.00146878
BJ_Cas9_RNP_Xrcc4_24wsBrdU	BJ_Cas9_RNP_237cuts_24hrs_16hrs	4	3	4.104	3.392	0.000312112
BJ_Cas9_RNP_Xrcc4_24wsBrdU	BJ_Cas9_RNP_237cuts_24ws_40hrs_BrdU	4	4	4.104	4.709	0.00123637
bj_rnp_seq3_237_h840a	BJ_Cas9_RNP_Lig4_24wsBrdU	4	3	4.582	2.886	1.52701e-23
bj_rnp_seq3_237_h840a	BJ_Cas9_RNP_Lig3_24wsBrdU	4	3	4.582	3.231	4.46236e-10
bj_rnp_seq3_237_h840a	BJ_Cas9_RNP_Lig4_24hrs	4	3	4.582	3.264	6.88169e-09
bj_rnp_seq3_237_h840a	BJ_Cas9_RNP_237cuts_24hrs_16hrs	4	3	4.582	3.392	7.87953e-13
bj_rnp_seq3_237_h840a	BJ_Cas9_RNP_Xrcc1_24hrs	4	3	4.582	3.456	0.00199885
bj_rnp_seq3_237_h840a	BJ_Cas9_RNP_Xrcc1_24wsBrdU	4	3	4.582	3.509	1.43907e-12
bj_rnp_seq3_237_h840a	BJ_Cas9_RNP_Xrcc4_24hrs	4	3	4.582	3.642	3.29465e-05
bj_rnp_seq3_237_h840a	BJ_Cas9_RNP_Lig3_24hrs	4	3	4.582	3.697	0.00107661
bj_rnp_seq3_237_h840a	BJ_Cas9_RNP_Xrcc4_24wsBrdU	4	4	4.582	4.104	0.00142179
bj_rnp_seq3_237_h840a	BJ_Cas9_RNP_237cuts_24ws_40hrs_BrdU	4	4	4.582	4.709	0.700948
bj_rnp_seq3_237	BJ_Cas9_RNP_Lig4_24wsBrdU	4	3	4.855	2.886	3.57714e-10
bj_rnp_seq3_237	BJ_Cas9_RNP_Lig3_24wsBrdU	4	3	4.855	3.231	3.97507e-06
bj_rnp_seq3_237	BJ_Cas9_RNP_Lig4_24hrs	4	3	4.855	3.264	1.57154e-05
bj_rnp_seq3_237	BJ_Cas9_RNP_237cuts_24hrs_16hrs	4	3	4.855	3.392	5.83923e-06
bj_rnp_seq3_237	BJ_Cas9_RNP_Xrcc1_24hrs	4	3	4.855	3.456	0.00361301
bj_rnp_seq3_237	BJ_Cas9_RNP_Xrcc1_24wsBrdU	4	3	4.855	3.509	1.91116e-05
bj_rnp_seq3_237	BJ_Cas9_RNP_Xrcc4_24hrs	4	3	4.855	3.642	0.0013479
bj_rnp_seq3_237	BJ_Cas9_RNP_Lig3_24hrs	4	3	4.855	3.697	0.00266481
bj_rnp_seq3_237	BJ_Cas9_RNP_Xrcc4_24wsBrdU	4	4	4.855	4.104	0.0201796
bj_rnp_seq3_237	bj_rnp_seq3_237_h840a	4	4	4.855	4.582	0.493671
bj_rnp_seq3_237	BJ_Cas9_RNP_237cuts_24ws_40hrs_BrdU	4	4	4.855	4.709	0.390141
bj_rnp_seq3_237	bj_rnp_seq3_237_d10a	4	5	4.855	5.269	0.261476
bj_rnp_seq3_237_d10a	BJ_Cas9_RNP_Lig4_24wsBrdU	5	3	5.269	2.886	9.11056e-29
bj_rnp_seq3_237_d10a	BJ_Cas9_RNP_Lig3_24wsBrdU	5	3	5.269	3.231	1.12153e-14
bj_rnp_seq3_237_d10a	BJ_Cas9_RNP_Lig4_24hrs	5	3	5.269	3.264	2.66242e-13
bj_rnp_seq3_237_d10a	BJ_Cas9_RNP_237cuts_24hrs_16hrs	5	3	5.269	3.392	9.59456e-19
bj_rnp_seq3_237_d10a	BJ_Cas9_RNP_Xrcc1_24hrs	5	3	5.269	3.456	9.30144e-06
bj_rnp_seq3_237_d10a	BJ_Cas9_RNP_Xrcc1_24wsBrdU	5	3	5.269	3.509	2.26359e-18
bj_rnp_seq3_237_d10a	BJ_Cas9_RNP_Xrcc4_24hrs	5	3	5.269	3.642	1.68367e-09
bj_rnp_seq3_237_d10a	BJ_Cas9_RNP_Lig3_24hrs	5	3	5.269	3.697	2.25175e-06
bj_rnp_seq3_237_d10a	BJ_Cas9_RNP_Xrcc4_24wsBrdU	5	4	5.269	4.104	2.70313e-08
bj_rnp_seq3_237_d10a	bj_rnp_seq3_237_h840a	5	4	5.269	4.582	0.000673115
bj_rnp_seq3_237_d10a	BJ_Cas9_RNP_237cuts_24ws_40hrs_BrdU	5	4	5.269	4.709	6.45301e-05
Tab.S1. Comparisons of SCE levels among single-gene editing conditions.

### Sheet: Tab.S2
RDCP in Fig.2B	chr	Descriptino of SV observed	reciprocal, copy-neutral "healthy" SCE
pair 1	chr2	non-reciprocal translocation for haplotype 1 in the first division, monosomy in haplotype 1 only in DC1
	chr3	segmental deletion + distal half-crossover for haplotype 1
	chr4	reciprocal SCE for haplotype 1	1
	chr6	reciprocal SCE for haplotype 1 in the first division, segmental deletion in haplotype 1 only in DC1
	chr7	reciprocal SCE for haplotype 2	1
	chr12	reciprocal SCE for haplotype 2 in the first division, segmental deletion in haplotype 1 only in DC1
	chr15	second division segmental deletions only in DC1
pair 2	chr1	two reciprocal SCE for haplotype 2	2
	chr2	terminal deletion of haplotype1 in the first division, non-reciprocal translocation of haplotype 1 in the second division
	chr3	terminal deletion of haplotype1 in the first division, non-reciprocal translocation of haplotype 1 in the second division
	chr8	reciprocal SCE for haplotype 2	1
	chr11	terminal deletion of haplotype2 in the first division, one sister chromatid of the broken haplotyped2 replicated using haplotype1 as the template (BIR), and segreated into DC2
	chr16	BFB with unequal resolution between sister chromatids for haplotype1 in the first division
	chr19	BFB with unequal resolution between sister chromatids for haplotype1 in the first division
pair3	chr2	reciprocal SCE for haplotype 2 in the first division, segmental deletion in haplotype 2 only in DC1
	chr6	reciprocal SCE for haplotype 2 in the first division, segmental deletion in haplotype 2 only in DC1
	chr7	BFB with unequal resolution between sister chromatids for both haplotypes in the first division
	chrX	reciprocal SCE	1
pair4	chr1	one reciprocal SCE for haplotype 2 on the left arm, one URR-mediated SCE for haplotype 2 on the right arm (see Fig3)	1
	chr4	reciprocal SCE for haplotype 2	1
	chr10	reciprocal SCE for haplotype 2	1
	chr11	reciprocal SCE for haplotype 2	1
	chr12	BFB with unequal resolution between sister chromatids for haplotype 1 in the first division	1
	chr13	reciprocal SCE for haplotype 2	1
	chr16	reciprocal SCE for haplotype 2 in the first division, segmental deletion in haplotype 2 only in DC1
	chr19	BFB with unequal resolution between sister chromatids for haplotype 2 in the first division
Tab.S2. Description of SV for RDCPs shown in Fig.2B. DC: daughter cell

### Sheet: Tab.S3
condition	# of cells past QC	# of confirmed RDCPs	# of reciprocal, copy-neutral "healthy" SCE	# of SVs (see Tab.S2)
BJ_Cas9_RNP_Lig4_24hrs	113	2	4 , 3
BJ_Cas9_RNP_Xrcc4_24hrs	141	0
BJ_Cas9_RNP_Lig3_24hrs	65	0
BJ_Cas9_RNP_Xrcc1_24hrs	48	0
BJ_Cas9_RNP_Lig4_24wsBrdU	102	0
BJ_Cas9_RNP_Xrcc4_24wsBrdU	337	0
BJ_Cas9_RNP_Lig3_24wsBrdU	112	0
BJ_Cas9_RNP_Xrcc1_24wsBrdU	192	1	3
BJ_Cas9_RNP_237cuts_24hrs_16hrs	214	1	3
BJ_Cas9_RNP_237cuts_24ws_40hrs_BrdU	2622	11	4, 2, 4, 2, 4, 4, 4, 2, 3, 1, 6	5,4,3,2
Total	3946	15
Tab.S3. Summary of all 15 RDCPs.
